# *Pkd1* mutation has no apparent effects on peroxisome structure or lipid metabolism

**DOI:** 10.1101/2021.02.08.430145

**Authors:** Takeshi Terabayashi, Luis F Menezes, Fang Zhou, Hongyi Cai, Peter J Walter, Hugo M Garraffo, Gregory G Germino

**Affiliations:** Kidney Disease Branch; National Institutes of Diabetes and Digestive and Kidney Disease, NIDDK, National Institutes of Health, Bethesda, MD, United States; Clinical Mass Spectrometry Core; National Institutes of Diabetes and Digestive and Kidney Disease, National Institutes of Health, Bethesda, MD, United States

## Abstract

**Background:** Multiple studies of tissue and cell samples from patients and pre-clinical models of autosomal dominant polycystic kidney disease report abnormal mitochondrial function and morphology and suggest metabolic reprogramming is an intrinsic feature of this disease. Peroxisomes interact with mitochondria physically and functionally, and congenital peroxisome biogenesis disorders can cause various phenotypes, including mitochondrial defects, metabolic abnormalities and renal cysts. We hypothesized that a peroxisomal defect might contribute to the metabolic and mitochondrial impairments observed in autosomal dominant polycystic kidney disease.

**Methods:** Using control and *Pkd1*^*-/-*^ kidney epithelial cells, we investigated peroxisome abundance, biogenesis and morphology by immunoblotting, immunofluorescent and live cell imaging of peroxisome-related proteins and assayed peroxisomal specific β-oxidation. We further analyzed fatty acid composition by mass spectrometry in kidneys of *Pkd1*^*fl/fl*^; *Ksp-Cre* mice. We also evaluated peroxisome lipid metabolism in published metabolomics datasets of *Pkd1* mutant cells and kidneys. Lastly, we investigated if the C-terminus or full-length polycystin-1 co-localize with peroxisome markers by imaging studies.

**Results:** Peroxisome abundance, morphology and peroxisome-related protein expression in *Pkd1*^*-/-*^ cells were normal, suggesting preserved peroxisome biogenesis. Peroxisomal β-oxidation was not impaired in *Pkd1*^*-/-*^ cells, and there was no obvious accumulation of very long chain fatty acids in kidneys of mutant mice. Re-analysis of published datasets provide little evidence of peroxisomal abnormalities in independent sets of *Pkd1* mutant cells and cystic kidneys, while providing further evidence of mitochondrial fatty acid oxidation defects. Imaging studies with either full length polycystin-1 or its C-terminus, a fragment previously shown to go to the mitochondria, showed minimal co-localization with peroxisome markers.

**Conclusions:** Our studies showed that loss of *Pkd1* does not disrupt peroxisome biogenesis nor peroxisome-dependent fatty acid metabolism.

**Key points:**

- While mitochondrial abnormalities and fatty acid oxidation impairment have been reported in ADPKD, no studies have investigated if peroxisome dysfunction contributes to these defects.
- We investigated peroxisome morphology, biogenesis and function in cell and animal models of ADPKD and investigated whether polycystin-1 co-localized with peroxisome proteins.
- Our studies show that loss of *Pkd1* does not disrupt peroxisome biogenesis nor peroxisome-dependent fatty acid metabolism.
