## Supplementary Table 1 for "*Pkd1* mutation has no apparent effects on peroxisome structure or lipid metabolism"

### Sheet: SuppTable1
Injection.Name	Cellline	Genotype	Treatment	C16.0	D3.C16.0	C18.0	D3.C18.0	C18.1	D3.C18.1	C20.0	D3.C20.0	C22.0	D3.C22.0	C24.0	D3.C24.0	C26.0	D3.C26.0	D3.C16.0/D3.C22.0	D3.sVLCFA/D3.sLCFA	VLCFA/sLCFA
96784 Kidney Ep Cells WT fed 60uM 48hr-DIL 1:5 sample 1	96784LTL	Control	D3-C22:0	188497686	2632857	219560216	10979186	623118986	12363958	9795031	848024	4153097	31409375	3618183	4052861	529643	125886	0.0838239	0.288985	0.00992652
96784 Kidney Ep Cells WT fed 60uM 48hr-DIL 1:5 sample 2	96784LTL	Control	D3-C22:0	210636463	2863969	238131411	11678565	700550193	13688597	10309546	885885	4345012	32500638	3677913	4087007	477097	120033	0.0881204	0.272681	0.00905078
96784 Kidney Ep Cells WT fed 60uM 48hr-DIL 1:5 sample 3	96784LTL	Control	D3-C22:0	201314695	2836418	247784471	12163493	668942161	13093189	11480400	968623	4715326	29207625	3799348	4116415	470459	121676	0.0971122	0.265403	0.00927051
96784 Kidney Ep Cells WT fed 60uM 48hr-DIL 1:5 sample 4	96784LTL	Control	D3-C22:0	196952857	2659955	239001489	11397854	657777627	12814258	10533293	908312	4201652	35707544	3810700	4263343	506717	135364	0.0744928	0.293911	0.00966974
96784 Kidney Ep Cells WT fed 60uM 48hr-DIL 1:5 sample 5	96784LTL	Control	D3-C22:0	108567333	1463962	112162643	5695732	387878941	7734422	5087195	388677	2260877	40987742	2170287	1952438	536747	60102	0.0357171	0.266619	0.0119877
96784 Kidney Ep Cells PKD1 Mut fed 60uM 48hr-DIL 1:5 sample 11	96784LTL	Mutant	D3-C22:0	155657297	2491800	216023416	11435105	695481248	13541852	13460272	1652146	5033794	68559365	7880043	9297363	1118744	709104	0.0363451	0.642303	0.0233649
96784 Kidney Ep Cells PKD! Mut fed 60uM 48hr-DIL 1:5 sample 12	96784LTL	Mutant	D3-C22:0	187322419	3028425	233905270	12782586	870271930	17245694	13534168	1687379	5359247	80881857	7764947	9335754	1089654	619165	0.0374426	0.568905	0.0203666
96784 Kidney Ep Cells PKD1 Mutfed 60uM 48hr-DIL 1:5 sample 13	96784LTL	Mutant	D3-C22:0	154403448	2600462	211875714	11590991	694611662	14257812	12921484	1675823	4730639	69719117	7481604	9086288	1075834	617977	0.0372991	0.61159	0.022567
96784 Kidney Ep Cells PKD1 Mut fed 60uM 48hr-DIL 1:5 sample 14	96784LTL	Mutant	D3-C22:0	142037697	2393272	191494821	10720188	664851334	13420678	11824812	1537867	4401341	67264501	6989957	8302949	1078284	573758	0.03558	0.605864	0.023362
96784 Kidney Ep Cells PKD1 Mut fed 60uM 48hr-DIL 1:5 sample 15	96784LTL	Mutant	D3-C22:0	139123612	2345048	191827045	10787509	660555936	13168657	11582089	1544998	4390010	61047121	6892788	8294791	1037198	587419	0.0384137	0.605156	0.023151
121112 Kidney Ep Cells WT fed 60uM 48hr-DIL 1:5 sample 21	121112CLTL	Control	D3-C22:0	440666639	5931168	495839686	19076250	1678921624	19825472	21900649	2561280	4897126	43961569	1467464	995651	43194	9984	0.134917	0.0364774	0.00157622
121112 Kidney Ep Cells WT fed 60uM 48hr-DIL 1:5 sample 22	121112CLTL	Control	D3-C22:0	374723023	5511763	447837076	18646305	1517748477	19206819	21631854	2861172	4944411	55309139	1692067	1239036	65363	10795	0.0996537	0.0462571	0.00208179
121112 Kidney Ep Cells WT fed 60uM 48hr-DIL 1:5 sample 23	121112CLTL	Control	D3-C22:0	356902110	5865483	437244860	20133643	1411771161	18915223	23354907	3362934	6185102	75764922	2962372	2351922	113069	27233	0.0774169	0.0810282	0.003762
121112 Kidney Ep Cells WT fed 60uM 48hr-DIL 1:5 sample 24	121112CLTL	Control	D3-C22:0	438905903	7328142	480262751	22903415	1765361257	24874629	23446257	3500301	5885430	62944998	2142429	1720202	89282	16124	0.116421	0.0514744	0.00236757
121112 Kidney Ep Cells WT fed 60uM 48hr-DIL 1:5 sample 25	121112CLTL	Control	D3-C22:0	434622811	6820602	489155215	21652710	1739466988	22776695	21628153	2910840	4573779	59398997	1440674	1050385	60352	9783	0.114827	0.0337804	0.00158771
121112 Kidney Ep Cells PKD1 Mut fed 60uM 48hr-DIL 1:5 sample 31	121112CLTL	Mutant	D3-C22:0	488883971	5436878	429514073	15945440	1516938558	16600453	17811927	2533116	4086184	56473973	2149187	2220560	79388	31155	0.0962723	0.0941532	0.00238042
121112 Kidney Ep Cells PKD! Mut fed 60uM 48hr-DIL 1:5 sample 32	121112CLTL	Mutant	D3-C22:0	713087376	8075692	569113766	21888585	2655892548	26930892	22153560	3080264	6983097	126958437	4170849	4494661	266062	84813	0.0636089	0.138585	0.00340161
121112 Kidney Ep Cells PKD1 Mutfed 60uM 48hr-DIL 1:5 sample 33	121112CLTL	Mutant	D3-C22:0	345325538	3722126	393285127	14307359	1204887969	12080964	19550038	2668030	5744847	71868599	4695808	4698585	252669	99238	0.0517907	0.231807	0.00652695
121112 Kidney Ep Cells PKD1 Mut fed 60uM 48hr-DIL 1:5 sample 34	121112CLTL	Mutant	D3-C22:0	369966147	4252040	410724799	16226391	1294320980	14008223	19148608	2944077	4897927	86019357	3381365	3627359	175435	60213	0.0494312	0.157437	0.00444689
121112 Kidney Ep Cells PKD1 Mut fed 60uM 48hr-DIL 1:5 sample 35	121112CLTL	Mutant	D3-C22:0	371198750	4305715	388990620	14648686	1213324572	13086844	17908695	2648667	4951338	85196105	3938693	4244064	229228	84332	0.0505389	0.20036	0.00535655
41 94414 Mouse Kidney Epithelial Cell (Wild Type) Fed D3-C22:0 for 48h	94414LTL	Control	D3-C22:0	184479614	2753298	11596882	159781	408260941	10403760	6299388	2175646	2428895	62566491	1395378	3011932	419394	67754	0.044006	0.605198	0.00896733
42 94414 Mouse Kidney Epithelial Cell (Wild Type) Fed D3-C22:0 for 48h	94414LTL	Control	D3-C22:0	193687772	3123088	12491478	179453	430298256	12136546	6414689	2541130	1965675	80219076	1006777	3149990	192408	63244	0.038932	0.549866	0.00564073
43 94414 Mouse Kidney Epithelial Cell (Wild Type) Fed D3-C22:0 for 48h	94414LTL	Control	D3-C22:0	188275657	2838673	12273432	163890	422705916	11380116	6105266	2395811	1784912	78535839	886401	2928469	160307	56743	0.0361449	0.552984	0.00506502
44 94414 Mouse Kidney Epithelial Cell (PKD1 Mutant) Fed D3-C22:0 for 48h	94414LTL	Mutant	D3-C22:0	187422685	2687572	12029076	188451	415834071	12034469	6587817	978110	2576821	46579469	1603411	2639956	189321	48598	0.0576986	0.697577	0.00870091
45 94414 Mouse Kidney Epithelial Cell (PKD1 Mutant) Fed D3-C22:0 for 48h	94414LTL	Mutant	D3-C22:0	178897397	2706595	11596701	194107	402007611	12192168	6392951	990138	2582342	42825285	1509192	2604289	176987	52254	0.0632009	0.682769	0.0085642
46 94414 Mouse Kidney Epithelial Cell (PKD1 Mutant) Fed D3-C22:0 for 48h	94414LTL	Mutant	D3-C22:0	183822718	2624841	11790790	188421	404233493	11966643	6283727	968579	2527236	40314908	1498890	2621791	155664	53202	0.0651084	0.707326	0.00819503

### Sheet: Sheet1
Description
Velues were expressed as raw signal intensities.
