## Supplementary Table 2 for "*Pkd1* mutation has no apparent effects on peroxisome structure or lipid metabolism"

### Sheet: dat4
CoreID	Sex	Genotype	Genotype2	Age	KW	BW	KBW	C10.0conc	C12.0conc	C14.0conc	C14.1conc	C16.0conc	C16.1conc	C18.0conc	C18.1conc	C20.0conc	C20.1conc	C22.0conc	C22.1conc	C24.0conc	C24.1conc	TotalFAconc	ratioC24/C22	ratioVerylong/LongchainFA	Litter	Littermate
K-1	M	wt	Control	P3	13.97	2.8	0.00678571	0.969936	3.4252	7.85254	0.207588	42.3121	5.43665	25.2147	33.1997	0.211167	1.08447	0.139585	0.146743	0.0787402	0.139585	120.465	0.564103	0.00116242	101714_P3_1	A
K-2	F	wt	Control	P3	12.88	2.3	0.0073913	0.621118	2.42624	6.08307	0.143634	37.2516	4.02562	24.8564	29.1654	0.213509	0.966615	0.15528	0.13587	0.0659938	0.124224	106.269	0.425	0.00105893	101714_P3_1	A
K-3	M	wt	Control	P3	9.82	2	0.0065	0.269857	1.24745	3.99185	0.0712831	34.613	2.81059	26.0591	25.7892	0.290224	0.850305	0.269857	0.127291	0.183299	0.112016	96.7057	0.679245	0.00300677	101714_P3_2	B
K-4	F	wt	Control	P3	10.2	2	0.008	0.514706	2.04902	5.39706	0.122549	38.8284	3.85784	25.8088	30.1471	0.205882	0.97549	0.161765	0.137255	0.0637255	0.117647	108.417	0.393939	0.000982764	101714_P3_2	B
K-5	F	wt	Control	P3	9.26	2.3	0.00565217	0.167387	0.955724	3.49892	0.0809935	36.3877	3.60691	25.6641	27.4028	0.194384	0.87473	0.178186	0.134989	0.0701944	0.113391	99.3521	0.393939	0.00112769	101714_P3_3	C
K-6	M	wt	Control	P6	16.11	3.3	0.00727273	0.232775	1.19491	3.94475	0.0589696	34.7114	2.29981	26.9491	24.6803	0.27933	0.819367	0.176909	0.121043	0.111732	0.124146	95.7169	0.631579	0.00180388	101714_P6	E
K-7	M	wt	Control	P3	13.05	2.8	0.00642857	0.524904	2.02299	5.86207	0.122605	38.7395	3.81992	26.8199	29.2337	0.245211	1	0.149425	0.145594	0.091954	0.137931	108.943	0.615385	0.00139738	101714_P3_1	A
K-8	F	wt	Control	P3	12.15	2.2	0.00727273	0.44856	1.87243	4.97531	0.111111	37.3786	3.65432	25.5885	29.1646	0.251029	0.958848	0.222222	0.144033	0.119342	0.123457	105.037	0.537037	0.00188778	101714_P3_2	B
K-9	M	wt	Control	P3	10.92	2.5	0.0068	0.29304	1.42857	4.81685	0.10989	43.8599	4.57875	29.0705	31.8178	0.311355	1.13095	0.247253	0.164835	0.192308	0.155678	118.205	0.777778	0.00262566	101714_P3_3	C
K-10	M	wt	Control	P6	15.11	2.9	0.00793103	0.463269	2.2634	5.68498	0.125745	37.5116	3.41165	26.9623	28.3554	0.307743	0.919921	0.21178	0.125745	0.132363	0.135672	106.638	0.625	0.00204321	101714_P6	E
K-11	M	wt	Control	P6	16.73	3.3	0.00727273	0.0777047	0.597729	2.86312	0.0298864	31.9217	1.7364	26.7753	22.9259	0.319785	0.77107	0.248057	0.119546	0.143455	0.134489	88.6701	0.578313	0.00243075	101714_P6	E
K-12	M	wt	Control	P6	12.63	3.1	0.00967742	0.0316706	0.30483	2.64846	0.0158353	34.81	1.52019	30.7997	24.1172	0.292953	0.835313	0.2019	0.130641	0.126683	0.126683	95.9699	0.627451	0.00192227	101714_P6	E
K-13	M	het	Control	P3	12.33	2.5	0.0068	0.482563	1.84104	5.22709	0.109489	38.9822	3.6253	27.3114	29.2579	0.227088	1.00162	0.154096	0.150041	0.0689376	0.13382	108.597	0.447368	0.00103633	101714_P3_1	A
K-14	M	het	Control	P3	11.24	2.6	0.00538462	0.387011	1.44573	4.46619	0.0845196	36.9351	3.0605	26.4947	26.984	0.213523	0.934164	0.164591	0.1379	0.0845196	0.124555	101.535	0.513514	0.00132802	101714_P3_1	A
K-15	M	het	Control	P3	13.54	2.9	0.00655172	0.605613	2.11595	5.81979	0.129247	41.2038	4.01403	28.7408	31.0931	0.262186	1.0709	0.180945	0.155096	0.0960118	0.144018	115.661	0.530612	0.00136756	101714_P3_1	A
K-16	F	het	Control	P3	10.89	2.1	0.00666667	0.325987	1.44169	4.21028	0.0780533	35.978	3.12213	26.7126	28.0119	0.197429	0.94123	0.165289	0.142332	0.0596878	0.128558	101.534	0.361111	0.000949113	101714_P3_2	B
K-17	F	het	Control	P3	14.53	2.5	0.0084	0.175499	0.908465	3.64074	0.0688231	38.861	3.53063	26.8789	27.9972	0.230557	1.0117	0.144529	0.14797	0.0963524	0.144529	103.851	0.666667	0.00146054	101714_P3_3	C
K-18	F	het	Control	P3	15.47	2.8	0.00714286	0.129282	0.685197	3.15126	0.0581771	36.4027	3.26761	25.2715	26.5191	0.193924	0.927602	0.122818	0.145443	0.0808016	0.132515	97.1008	0.657895	0.00130603	101714_P3_3	C
K-19		het	Control	P6	14.84	3	0.00766667	0.586253	2.63814	6.02763	0.148248	38.3524	3.79043	26.3544	28.8073	0.225741	0.876011	0.13814	0.124663	0.0774933	0.134771	108.312	0.560976	0.00119344	101714_P6	E
K-20	M	ko	Mutant	P3	17.42	2.5	0.0104	0.373134	1.3806	3.84328	0.0774971	28.5247	2.55741	20.2325	21.7279	0.195178	0.772101	0.11194	0.11194	0.0631458	0.0947187	80.0832	0.564103	0.00128994	101714_P3_1	A
K-21	F	ko	Mutant	P3	19.58	2.4	0.01125	0.54903	1.92033	5.03575	0.117467	33.3989	3.41164	21.7773	25.3345	0.209397	0.893769	0.145557	0.130235	0.0842697	0.122574	93.1588	0.578947	0.00152151	101714_P3_1	A
K-22	F	ko	Mutant	P3	15.9	2.3	0.0113043	0.172956	0.757862	3.13522	0.0440252	29.5189	2.19497	22.2579	22.9969	0.220126	0.883648	0.147799	0.132075	0.0628931	0.103774	82.6415	0.425532	0.00120956	101714_P3_1	A
K-23		ko	Mutant	P3	17.38	2.6	0.00846154	0.066168	0.460299	2.76755	0.0258918	29.0938	1.88147	22.546	21.4298	0.224396	0.794016	0.161105	0.123705	0.089183	0.106444	79.7756	0.553571	0.00171955	101714_P3_1	A
K-24	F	ko	Mutant	P3	23	2.6	0.0130769	0.315217	1.23696	4.01087	0.076087	29.6261	2.61957	20.75	21.9848	0.195652	0.795652	0.106522	0.119565	0.0782609	0.106522	82.0391	0.734694	0.00154752	101714_P3_1	A
K-25	M	ko	Mutant	P3	10.39	2.2	0.00681818	0.0481232	0.413859	2.46391	0.0192493	29.7642	1.84312	24.0712	21.9105	0.20693	0.779596	0.149182	0.129933	0.0673725	0.105871	81.9827	0.451613	0.00124666	101714_P3_2	B
K-26	F	ko	Mutant	P3	10.72	2.1	0.00761905	0.16791	0.811567	3.21362	0.0466418	33.4142	2.38806	25.4151	24.8181	0.186567	0.872201	0.139925	0.135261	0.079291	0.116604	91.8144	0.566667	0.00134355	101714_P3_2	B
K-27	F	ko	Mutant	P3	18.56	2.9	0.00862069	0.0511853	0.398707	2.39763	0.0323276	30.7355	2.44612	23.0792	22.2037	0.215517	0.818966	0.12931	0.126616	0.0889009	0.107759	82.8367	0.6875	0.00164539	101714_P3_3	C
K-28	M	ko	Mutant	P6	44.88	3.3	0.0233333	0.829991	3.03142	5.69407	0.154857	22.6883	3.54167	12.764	19.4352	0.1582	0.598262	0.0790998	0.0690731	0.0345365	0.0724153	69.1867	0.43662	0.000969841	101714_P6	E
K-29	F	wt	Control	P3	10.28	1.7	0.01	0.155642	0.967899	3.35603	0.0680934	36.8045	3.59436	25.394	29.8444	0.189689	1.13813	0.170233	0.170233	0.077821	0.136187	102.077	0.457143	0.00124737	102214_P3	D
K-30	M	het	Control	P3	10.76	2.1	0.00714286	0.0185874	0.260223	2.25372	0.0185874	37.7881	2.46283	28.7639	27.2026	0.250929	0.989777	0.167286	0.153346	0.08829	0.139405	100.567	0.527778	0.00132165	102214_P3	D
K-31	F	het	Control	P3	12.57	2.3	0.0073913	0.17502	0.930788	3.35322	0.0755768	40.9666	4.30788	28.3492	32.9952	0.230708	1.10581	0.13922	0.159109	0.0835322	0.143198	113.031	0.6	0.0012011	102214_P3	D
K-32	F	het	Control	P3	9.29	2.2	0.00545455	0.0645856	0.522067	2.64263	0.0430571	37.1636	3.18084	28.0947	29.4726	0.231432	1.16792	0.172228	0.17761	0.107643	0.156082	103.208	0.625	0.00164366	102214_P3	D
K-33	M	ko	Mutant	P3	10.84	1.6	0.009375	0.050738	0.373616	2.2417	0.0276753	34.9354	2.70756	26.19	27.3017	0.258303	1.05166	0.170664	0.156827	0.129151	0.129151	95.7334	0.756757	0.002104	102214_P3	D
K-34	M	ko	Mutant	P3	27.4	1.8	0.0238889	0.222628	1.0146	3.2281	0.0839416	29.7993	3.4781	18.0055	24.4708	0.239051	0.89781	0.124088	0.124088	0.080292	0.136861	81.9234	0.647059	0.00167122	102214_P3	D
K-35	M	ko	Mutant	P3	9.07	1.6	0.00875	0.0220507	0.270121	1.88534	0.0220507	30.634	2.2602	24.57	24.4818	0.214994	0.937155	0.214994	0.154355	0.121279	0.126792	85.9261	0.564103	0.0021884	102214_P3	D
